# *C. elegans* heritably adapts to *P. vranovensis* infection via a mechanism that requires the cysteine synthases *cysl-1* and *cysl-2*

**DOI:** 10.1101/675132

**Authors:** Nicholas O. Burton, Cristian Riccio, Alexandra Dallaire, Jon Price, Benjamin Jenkins, Albert Koulman, Eric A. Miska

## Abstract

Parental exposure to pathogens can prime offspring immunity in diverse organisms. The mechanisms by which this heritable priming occurs are largely unknown. Here we report that the soil bacteria *Pseudomonas vranovensis* is a natural pathogen of the nematode *Caenorhabditis elegans* and that parental exposure of animals to *P. vranovensis* promotes offspring resistance to infection. Furthermore, we demonstrate a transgenerational enhancement of progeny survival when three consecutive generations of animals are exposed to *P. vranovensis.* By investigating the mechanisms by which animals heritably adapt to *P. vranovensis* infection, we found that parental infection by *P. vranovensis* results in increased expression of the cysteine synthases CYSL-1 and CYSL-2 and the regulator of hypoxia inducible factor RHY-1 in progeny and that these three genes are required for adaptation to *P. vranovensis.* To our knowledge, these observations represent the largest heritable increase in offspring survival in response to a pathogen infection reported in any organism to date and establish a new CYSL-1, CYSL-2, and RHY-1 dependent mechanism by which animals adapt to infection.
