## Supplemental Table 1 for "*C. elegans* heritably adapts to *P. vranovensis* infection via a mechanism that requires the cysteine synthases *cysl-1* and *cysl-2*"

### Sheet: Sheet1
	[Sequences]	BIGb446	BIGb468
	TotalSeqs	9	12
	AlignedSeqs	9(100.00%)	12(100.00%)
	UnalignedSeqs	0(0.00%)	0(0.00%)
	[Bases]
	TotalBases	5911256	5862733
	AlignedBases	5832894(98.67%)	5826200(99.38%)
	UnalignedBases	78362(1.33%)	36533(0.62%)
	[Alignments]
	1-to-1	19	19
	TotalLength	5830361	5830356
	AvgLength	306861	306861
	AvgIdentity	99.99	99.99
	M-to-M	21	21
	TotalLength	5835794	5835789
	AvgLength	277895	277895
	AvgIdentity	99.98	99.98
	[Feature	Estimates]
	Breakpoints	25	20
	Relocations	0	0
	Translocations	10	7
	Inversions	0	0
	Insertions	14	9
	InsertionSum	83795	36533
	InsertionAvg	5985.36	4059.22
	TandemIns	0	0
	TandemInsSum	0	0
	TandemInsAvg	0	0
	[SNPs]
	TotalSNPs	1	1
	CG	0(0.00%)	0(0.00%)
	CA	0(0.00%)	0(0.00%)
	CT	0(0.00%)	0(0.00%)
	GA	0(0.00%)	0(0.00%)
	GT	1(100.00%)	0(0.00%)
	GC	0(0.00%)	0(0.00%)
	TG	0(0.00%)	1(100.00%)
	TC	0(0.00%)	0(0.00%)
	TA	0(0.00%)	0(0.00%)
	AG	0(0.00%)	0(0.00%)
	AC	0(0.00%)	0(0.00%)
	AT	0(0.00%)	0(0.00%)
	TotalGSNPs	1	1
	GT	1(100.00%)	0(0.00%)
	GA	0(0.00%)	0(0.00%)
	GC	0(0.00%)	0(0.00%)
	CA	0(0.00%)	0(0.00%)
	CT	0(0.00%)	0(0.00%)
	CG	0(0.00%)	0(0.00%)
	AG	0(0.00%)	0(0.00%)
	AC	0(0.00%)	0(0.00%)
	AT	0(0.00%)	0(0.00%)
	TA	0(0.00%)	0(0.00%)
	TG	0(0.00%)	1(100.00%)
	TC	0(0.00%)	0(0.00%)
	TotalIndels	21	21
	C.	0(0.00%)	1(4.76%)
	G.	1(4.76%)	0(0.00%)
	T.	6(28.57%)	4(19.05%)
	A.	6(28.57%)	3(14.29%)
	.G	0(0.00%)	1(4.76%)
	.C	1(4.76%)	0(0.00%)
	.A	3(14.29%)	6(28.57%)
	.T	4(19.05%)	6(28.57%)
	TotalGIndels	19	19
	G.	0(0.00%)	0(0.00%)
	C.	0(0.00%)	0(0.00%)
	A.	6(31.58%)	3(15.79%)
	T.	6(31.58%)	4(21.05%)
	.G	0(0.00%)	0(0.00%)
	.C	0(0.00%)	0(0.00%)
	.T	4(21.05%)	6(31.58%)
	.A	3(15.79%)	6(31.58%)
