## Supplemental Table 3 for "*C. elegans* heritably adapts to *P. vranovensis* infection via a mechanism that requires the cysteine synthases *cysl-1* and *cysl-2*"

### Sheet: README
	Lipid values are measured in uM concentrations and normalized to total lipid
	Abreviation guide
	LPC - lysophosphatidylcholine
	Cer - Ceramide
	LPE - lysophosphatidylethanolamine

### Sheet: normalized lipids PA14 and Hb
	E. coli-1	E. coli-2	E. coli-3	P. aeruginosa-1	P. aeruginosa-2	P. aeruginosa-3	P.luminescens-1	P. luminescens-2	P. luminescens-3		Average fold change in P. aeruginosa	p-value P. aeruginosa	Significance after Bonferroni correction		Average fold change in P. luminescens	p-value P. luminescens	Significance after Bonferroni correction
	uM	uM	uM	uM	uM	uM	uM	uM	uM
Carnitine_(C05:1)	0	0	0	0.0104203	0.00704131	0.00485116	0.00989084	0.014305	0.0151843		8.4376	0.0443046	n.s.		14.1267	0.0152116	n.s.
Carnitine_(C18:1)	0.012571	0.00446997	0.0111125	0.0609586	0.0575392	0.0691818	0.0452229	0.0528566	0.0470236		6.12066	0.000406191	*		4.75399	0.000339608	*
Carnitine_(C12:1)	0.000925914	0	0.00183345	0.0188043	0.00560891	0.00772985	0.00458091	0.00371647	0.00693877		6.10191	0.136779	n.s.		3.16635	0.0304088	n.s.
LPC_(22:4)	0.0523957	0.0174739	0.0412617	0.152494	0.166945	0.176159	0.0691617	0.035701	0.0683657		4.36863	0.000967344	n.s.		1.24868	0.242267	n.s.
Carnitine_(C14:1)	0.00359427	0.00865392	0.00603286	0.0269009	0.0126691	0.0175426	0.0123397	0.0143299	0.0134496		2.8247	0.0770763	n.s.		2.02618	0.0255947	n.s.
LPE_(22:6)	0	0	0.00197012	0.00588202	0.00497395	0	0.00345975	0	0.00462835		2.78785	0.24178	n.s.		0.346827	0.280815	n.s.
Carnitine_(C03)	0.00547567	0.120486	0.0111955	0.178616	0.100256	0.0569043	0.047289	0.102484	0.145533		2.41711	0.269395	n.s.		2.12836	0.328928	n.s.
Carnitine_(C05-OH)	0	0.00186312	0	0.00864319	0	0	0.00294258	0.00304283	0.00772364		2.39418	0.517364	n.s.		3.43587	0.115395	n.s.
Carnitine_(C18:1-OH)	0	0	0	0.00219793	0.000968743	0.000955196	0.00051494	0.000699205	0.000260372		2.37396	0.0793638	n.s.		1.49151	0.0609378	n.s.
Carnitine_(C02)	0.00399039	0.342447	0.0103027	0.509219	0.15326	0.157396	0.153629	0.289704	0.39376		2.28741	0.39609	n.s.		2.33528	0.302642	n.s.
Cer_(d18:0-18:1)	0.0180728	0.0083736	0.00623052	0.0272748	0.0314476	0.0129583	0.024455	0.0337857	0.0607031		2.09325	0.135038	n.s.		1.94559	0.106159	n.s.
Carnitine_(C08)	0.00029391	0.00429619	0.00105488	0.00936511	0.00239107	0.00260027	0.00212726	0.00239741	0.00433136		2.00769	0.343768	n.s.		1.37143	0.50034	n.s.
Cer_(d18:0-26:1)	0.0146939	0.0365758	0.0127336	0.0667074	0.0347009	0.0270975	0.0341061	0.0619922	0.052831		1.96268	0.220991	n.s.		1.61621	0.0653523	n.s.
Cer_(d18:1-24:2)	0.00918466	0.0069726	0.00801322	0.00454149	0.0106626	0.034432	0.00890584	0.0115524	0.00995489		1.93725	0.450197	n.s.		0.616815	0.108301	n.s.
Cer_(d18:0-15:0)	0	0.0373772	0	0.0422394	0.00892185	0.0236472	0	0.00898076	0.013001		1.92704	0.475258	n.s.		0.370775	0.72644	n.s.
LPC-O_(18:0)	0.161076	0.126117	0.159417	0.259012	0.248678	0.271861	0.190791	0.188962	0.237668		1.74051	0.00264011	n.s.		1.30174	0.0494774	n.s.
Carnitine_(C16:2)	0.00136039	0	0.00135184	0.00186262	0.00215206	0.00267276	0.00323213	0.00310372	0.00203994		1.69591	0.0800397	n.s.		1.99148	0.0342378	n.s.
Carnitine_(C04-OH)	0	0.00464531	0	0.00629456	0.001609	0.0020532	0.0018255	0.00298417	0.00436132		1.69473	0.45679	n.s.		1.59195	0.446397	n.s.
LPC_(18:1)	27.6363	23.9941	30.2221	42.415	46.9652	47.6291	29.8304	27.119	27.3434		1.67383	0.0017218	n.s.		1.02947	0.713162	n.s.
Cer_(d18:0-20:1)	0.256869	0.598532	0.235954	0.890239	0.453264	0.452625	0.476966	0.626016	0.665857		1.64401	0.280751	n.s.		1.58009	0.185773	n.s.
Carnitine_(C04)	0.0036556	0.0105271	0.00332347	0.0160728	0.00686386	0.00683993	0.00903514	0.0129896	0.0155301		1.59838	0.35373	n.s.		1.97769	0.0939592	n.s.
Carnitine_(C10)	0.000309799	0.00330258	0.000828354	0.00521701	0.00130363	0.00137921	0	0	0.00225834		1.46489	0.511946	n.s.		0.706696	0.575702	n.s.
Cer_(d18:0-26:0)	0.0248278	0.033775	0.0170676	0.0454375	0.0297616	0.0348358	0.0280064	0.0323812	0.0273038		1.43682	0.161689	n.s.		0.858248	0.500072	n.s.
Carnitine_(C12:1-OH)	0.00323819	0.04305	0.00818805	0.0560931	0.0079329	0.0127127	0.00834882	0.0149775	0.0287531		1.38733	0.72741	n.s.		0.958299	0.957908	n.s.
Cer_(d18:1-20:1)	1.47233	2.35371	1.30857	2.63173	1.98325	2.2759	2.27701	2.45712	3.1504		1.34185	0.210587	n.s.		1.52723	0.0969626	n.s.
Carnitine_(C17)	0.0206192	0.0102997	0.013014	0.0146263	0.0207036	0.0238971	0.0248369	0.0322658	0.0184068		1.32587	0.284109	n.s.		1.67281	0.110334	n.s.
Cer_(d18:1-26:1)	0.202533	0.333794	0.168533	0.399644	0.290453	0.244365	0.29892	0.37831	0.370946		1.32436	0.32539	n.s.		1.43044	0.136979	n.s.
LPC_(16:1)	2.12848	2.13819	1.76587	2.30448	2.75569	2.63273	2.02185	1.78653	1.85263		1.2751	0.0388533	n.s.		0.934262	0.441454	n.s.
Carnitine_(C18:2)	0.00893822	0.00485836	0.00762167	0.00936798	0.00880068	0.0095269	0.0148687	0.0158461	0.0100615		1.25707	0.221116	n.s.		1.79277	0.0475493	n.s.
Carnitine_(C10-OH)	0	0.00497756	0	0.00561136	0.00053781	0.000647369	0.000460976	0.00128733	0.00186626		1.22801	0.809633	n.s.		0.829146	0.812806	n.s.
Carnitine_(C06-OH)	4.25164e-05	0.0019361	0	0.00257876	0.000467015	5.25775e-05	0.00022514	0.000789136	0.00233162		1.22491	0.731072	n.s.		1.27463	0.637991	n.s.
LPE_(18:1)	1.56854	6.7383	2.1821	5.57397	3.39558	3.73406	2.36713	3.58277	4.56767		1.21108	0.707173	n.s.		1.00016	0.99604	n.s.
Cer_(d18:1-18:1)	0.0191027	0.0214139	0.0236891	0.063296	0.014494	0	0.0218547	0.0223599	0.0391433		1.20213	0.835253	n.s.		0.916694	0.378299	n.s.
Carnitine_(C20)	0.000852796	0	0.000930153	0.000708888	0.00111152	0.000889838	0.0016549	0.00255848	0.00183718		1.19388	0.41511	n.s.		1.89226	0.0250685	n.s.
Cer_(d18:0-24:1)	0.0277847	0.0109776	0.0189589	0.0241736	0.0288471	0.0160243	0.0476742	0.0540435	0.037514		1.18649	0.573469	n.s.		1.62141	0.016476	n.s.
Cer_(d18:1-22:1)	2.70292	4.18688	2.54039	4.60681	3.05813	3.49512	5.2382	5.6152	6.17396		1.18338	0.455754	n.s.		1.80021	0.0232046	n.s.
Carnitine_(C04-dicarboxylic_acid)	0	0	0	0.000238779	0.000254568	4.36682e-05	0.000326905	0.000367856	0.000649545		1.17901	0.118559	n.s.		1.4481	0.0475924	n.s.
Cer_(d18:0-20:0)	0.0852003	0.101936	0.0879208	0.103588	0.110707	0.102951	0.136345	0.119225	0.123662		1.15173	0.0957901	n.s.		1.25299	0.00890104	n.s.
Carnitine_(C19)	0.000828493	0	0.000758163	3.77709e-05	0.00148803	0.000587569	0.00143796	0.00233752	0.0013867		1.11484	0.745877	n.s.		1.77955	0.0440923	n.s.
LPE_(17:0)	0.208379	0.470873	0.259337	0.403967	0.312466	0.291002	0.386235	0.454066	0.65593		1.07312	0.811731	n.s.		1.54785	0.178623	n.s.
Carnitine_(C15)	0.0144278	0.0151486	0.0137296	0.016292	0.0124425	0.0174307	0.0185372	0.0227104	0.0136133		1.06175	0.59716	n.s.		1.24953	0.279253	n.s.
Carnitine_(C18:3)	0.00253505	0	0.00215155	0	0.00249354	0.00258665	0.00407926	0.00334192	0		1.05121	0.915248	n.s.		1.35576	0.577706	n.s.
LPC_(20:4)	7.19441	4.99078	6.45732	6.39362	6.86278	6.10084	5.22937	4.34783	4.44512		1.03833	0.755394	n.s.		0.751121	0.126196	n.s.
Carnitine_(C05)	0.000662794	0.0252126	0.00202582	0.0217639	0.0031092	0.00387499	0.00481544	0.00723911	0.0179228		1.02741	0.97898	n.s.		1.06719	0.943142	n.s.
Carnitine_(C16:1-OH)	0.00100171	0.0114205	0.000862639	0.0083994	0.00190729	0.00314727	0.00170451	0.00226247	0.0036309		1.01039	0.989655	n.s.		0.650782	0.643727	n.s.
LPE_(20:4)	0.414667	1.41425	0.47519	1.07511	0.583135	0.570497	0.30877	0.433862	0.555721		0.967336	0.949306	n.s.		0.557538	0.409985	n.s.
Carnitine_(C06)	0.00126821	0.0350361	0.00269195	0.0285428	0.00439722	0.00467628	0.00400714	0.00541598	0.0125558		0.96714	0.97483	n.s.		0.594787	0.661962	n.s.
Carnitine_(C13)	0.00214422	0.00551335	0.00303447	0.00337164	0.00274969	0.00403454	0.00332205	0.00353109	0.00298765		0.96084	0.880217	n.s.		0.937829	0.80596	n.s.
Cer_(d18:0-24:0)	0.0621961	0.0531708	0.0530745	0.0594791	0.0494581	0.049966	0.0726449	0.0770588	0.0665117		0.944364	0.514289	n.s.		1.10469	0.020797	n.s.
LPE-O_(18:0)	0.361688	1.22543	0.481291	0.852281	0.54863	0.508089	0.781676	1.12881	1.38645		0.923042	0.868351	n.s.		1.57259	0.282899	n.s.
Carnitine_(C18)	0.00525909	0.00266337	0.00438888	0.00362583	0.00470456	0.00254381	0.00694142	0.0096517	0.00723894		0.906138	0.653219	n.s.		1.75243	0.0293103	n.s.
LPC_(19:0)	0.398604	0.375	0.361952	0.348435	0.324084	0.331651	0.365591	0.330664	0.34683		0.884604	0.0338515	n.s.		0.8975	0.104737	n.s.
Cer_(d18:0-22:0)	0.129951	0.136573	0.131726	0.108258	0.121649	0.118417	0.303358	0.284369	0.25666		0.875575	0.036006	n.s.		1.97872	0.00723381	n.s.
Cer_(d18:0-22:1)	0.108288	0.122876	0.091927	0.10643	0.0897856	0.0850967	0.238969	0.251973	0.248919		0.87188	0.281714	n.s.		2.10388	0.00118821	n.s.
LPE_(15:0)	0.0144047	0.0930838	0.0137887	0.0476585	0.0265309	0.0306121	0.0366354	0.0484549	0.0481724		0.867427	0.85641	n.s.		0.900748	0.89394	n.s.
Cer_(d18:0-17:0)	0.00261073	0.0350932	0.00645331	0.0201035	0.00682727	0.0108718	0.0028721	0.00767933	0.00693446		0.865243	0.861139	n.s.		0.276249	0.477875	n.s.
Cer_(d18:0-18:0)	0.00115134	0.00656023	0.00421323	0	0	0.00958002	0.0124919	0	0.0151635		0.842893	0.840572	n.s.		0.7312	0.381084	n.s.
Carnitine_(C05-dicarboxylic_acid)	6.09011e-05	0.00122367	0	0.00048696	4.58388e-05	3.40923e-05	0.000118557	0.000379823	0.000707849		0.832496	0.619231	n.s.		0.981714	0.956084	n.s.
LPC_(17:0)	5.38296	3.81601	4.8516	3.79603	3.49093	4.19292	3.3274	3.55295	3.72136		0.81708	0.195157	n.s.		0.753145	0.122403	n.s.
LPE_(20:0)	0.135986	0.211278	0.142115	0.155921	0.107101	0.118206	0.158955	0.173177	0.218959		0.780349	0.284756	n.s.		1.06683	0.535597	n.s.
Carnitine_(C11)	0.000490836	0.00638679	0.00136448	0.00269145	0.00131147	0.00166874	0.0045231	0.00717522	0.00760371		0.771355	0.690065	n.s.		1.98379	0.172913	n.s.
Cer_(d18:1-24:1)	1.90386	2.42648	1.76987	1.82163	1.49161	1.2929	2.71326	3.09666	3.52054		0.7552	0.124771	n.s.		1.52254	0.02575	n.s.
LPC_(20:3)	3.7429	2.83046	3.58139	2.38232	2.71609	2.50838	2.43191	2.09977	2.03254		0.749161	0.0813902	n.s.		0.64481	0.0351327	n.s.
LPC_(18:0)	2.45615	2.70418	2.52305	1.96336	1.84951	1.92009	1.91198	1.69192	2.06808		0.746248	0.00538844	n.s.		0.735731	0.00985993	n.s.
Carnitine_(C12)	0.00085422	0.00567136	0.00170362	0.00290733	0.00120882	0.00126144	0.00130723	0.0013814	0.00206043		0.746054	0.597857	n.s.		0.690081	0.51764	n.s.
LPE_(19:0)	0.0870001	0.180921	0.101831	0.106533	0.0847683	0.0808278	0.110725	0.0993961	0.133532		0.738102	0.381551	n.s.		0.867172	0.799777	n.s.
LPC_(18:3)	2.48873	1.85198	2.56691	1.52472	1.73777	1.73233	1.79318	1.50721	1.44208		0.723207	0.095468	n.s.		0.68402	0.0672924	n.s.
LPE_(20:3)	0.0315446	0.0455881	0.0363211	0.0536869	0.0137315	0.0105428	0.0379323	0.0394659	0.0702345		0.695221	0.488438	n.s.		1.05004	0.397782	n.s.
LPE_(18:0)	0.307321	0.55789	0.310346	0.341564	0.266158	0.204219	0.384539	0.374098	0.548557		0.691474	0.283134	n.s.		1.0868	0.687557	n.s.
LPC_(22:5)	0.0994085	0.0224507	0.0871933	0.0440352	0.0510821	0.0470022	0.469326	1.34406	0.92291		0.684357	0.448938	n.s.		11.459	0.0780639	n.s.
LPE_(20:5)	0.223463	1.00838	0.277192	0.465707	0.301427	0.260917	0.246014	0.208837	0.312501		0.681899	0.59528	n.s.		0.500544	0.432062	n.s.
LPC_(20:5)	10.4951	7.32795	9.79278	6.04032	6.70639	6.07719	15.8891	16.8332	13.186		0.68167	0.0861316	n.s.		1.6607	0.0142762	n.s.
LPC_(18:2)	9.50491	7.39966	8.67343	5.07911	6.47934	5.39266	6.94906	5.63098	5.86354		0.662762	0.0225103	n.s.		0.720344	0.0388942	n.s.
LPE-O_(19:0)	0.0354864	0.0101591	0.0422511	0.0191128	0.0230753	0.0123716	0.0571788	0.0840678	0.107507		0.633243	0.375084	n.s.		2.13537	0.0448708	n.s.
Carnitine_(C0)	1.10787	0.663295	0.460923	0.457592	0.270462	0.673034	0.28789	0.522226	0.357635		0.628203	0.296308	n.s.		0.523806	0.196494	n.s.
Carnitine_(C09)	0.000127285	0.0121063	0.00182102	0.00552133	0.000973277	0.00118042	0.0727302	0.135245	0.0866377		0.625932	0.63887	n.s.		17.4506	0.0344998	n.s.
Carnitine_(C07)	0.00137869	0.0341238	0.00355412	0.0168971	0.00269637	0.00360829	0.00505476	0.00640411	0.0107228		0.623011	0.680564	n.s.		0.598758	0.649507	n.s.
LPC_(15:0)	2.97349	2.62347	2.3676	1.59097	1.61125	1.66563	1.9114	1.94436	1.81435		0.611334	0.0261658	n.s.		0.709621	0.0432246	n.s.
LPE_(18:2)	0.260333	1.30409	0.340661	0.531925	0.3186	0.299818	0.275713	0.267813	0.430086		0.604452	0.534116	n.s.		0.504688	0.452987	n.s.
LPC_(16:0)	2.64824	2.82365	3.3304	1.63819	1.48486	1.72369	1.2249	1.42728	1.46002		0.550776	0.0153244	n.s.		0.465927	0.00979954	n.s.
LPE_(16:1)	0.0204919	0.186488	0.00573384	0.0370813	0.0431235	0.0313151	0.0377126	0.0480653	0.0767675		0.530889	0.619588	n.s.		0.682061	0.80207	n.s.
Carnitine_(C14)	0.00610082	0.0109143	0.0061955	0.00428794	0.00311005	0.00327633	0.00604536	0.00566102	0.00505744		0.521709	0.112574	n.s.		0.754039	0.307764	n.s.
LPE_(22:0)	0.0736708	0.154629	0.0743913	0.0639071	0.0443545	0.0383675	0.117723	0.164192	0.201602		0.489478	0.185635	n.s.		1.46237	0.171967	n.s.
LPC-O_(16:0)	0	0.00433794	0	0	0	0	0	0	0.0040169		0.408834	0.42265	n.s.		0.204348	0.959313	n.s.
Carnitine_(C03-OH)	0.00238299	0.00187987	0.001048	0	0	0	0	0	0		0.360973	0.0451028	n.s.		0.360973	0.0451028	n.s.
LPC_(14:0)	0.333167	0.264937	0.263172	0.0710474	0.119331	0.105349	0.152522	0.112726	0.144163		0.345639	0.00425132	n.s.		0.462719	0.010018	n.s.
LPE_(16:0)	0.0966806	0.725966	0.103611	0.120004	0.073194	0.0790327	0.689886	1.85672	1.48336		0.296184	0.405739	n.s.		4.21745	0.074984	n.s.
LPC_(17:1)	10.0452	9.37537	10.8278	1.53839	1.70557	1.76162	7.36556	6.40498	5.89292		0.165565	0.00200587	n.s.		0.649522	0.00424159	n.s.
LPE_(17:1)	0.139608	0.938802	0.178911	0.0663448	0.0591344	0.0633784	0.164317	0.233642	0.260223		0.152229	0.304384	n.s.		0.513611	0.52342	n.s.
Cer_(d18:1-17:0)	0.008459	0	0.0111619	0	0	0	0	0	0		0.132621	0.191142	n.s.		0.0604584	0.191142	n.s.
LPE_(18:3)	0.0159574	0.140294	0.0202029	0	0	0.00993568	0	0	0		0.0720833	0.30605	n.s.		0.014531	0.285766	n.s.

### Sheet: normalized lipids BIGb446
	E. coli-1	E. coli-2	E. coli-3	E. coli-4	P. vranovensis-1	P. vranovensis-2	P. vranovensis-3	P. vranovensis-4		Fold change in P. vranovensis	p-value	Significance after Bonferroni correction
	uM	uM	uM	uM	uM	uM	uM	uM
LPC_(17:1)	10.9905	11.3946	11.0025	11.5402	3.79179	3.53676	3.57831	3.65026		0.324072	1.06235e-06	*
LPC_(16:1)	0.537644	0.467878	0.65625	0.793427	2.35751	2.28669	2.14063	2.3634		3.72163	3.32608e-06	*
LPC_(18:1)	14.1714	14.498	14.416	13.9971	34.8061	32.679	31.347	31.6985		2.28661	0.000128342	*
LPC_(18:3)	2.30219	2.19812	2.39524	2.63147	1.03891	1.17638	1.05637	1.21019		0.470658	0.000176423	*
Carnitine_(C15)	0.0628447	0.0631156	0.0694812	0.0548325	0.0268058	0.0344313	0.034433	0.0273357		0.499484	0.000228472	*
LPE-O_(19:0)	0.0332642	0.041834	0.0204749	0.0250025	0.0745517	0.0880424	0.0988565	0.0753683		2.73584	0.000418335	*
Carnitine_(C20)	0.00243308	0.00273564	0.00239789	0.00284097	0.00108055	0.00164023	0.00136958	0.00160751		0.673109	0.000500587	n.s.
LPE_(16:1)	0	0	0	0.0192101	0.266086	0.196908	0.209885	0.193489		37.4995	0.000577282	n.s.
LPC_(15:0)	2.73087	2.58435	3.0148	3.08115	1.72376	1.90949	1.90549	1.74561		0.63848	0.00119703	n.s.
LPC_(22:4)	0.191788	0.151404	0.182448	0.151514	0.375224	0.424114	0.33937	0.465813		2.36147	0.00169313	n.s.
Carnitine_(C18:1)	0.0206271	0.0203227	0.0237427	0.0162354	0.0561441	0.0607331	0.0783951	0.0596719		3.04899	0.0018313	n.s.
LPE_(21:1)	0.109826	0.126744	0.112435	0.119208	0.395807	0.403261	0.289215	0.334875		3.02228	0.00268445	n.s.
LPE_(19:0)	0.194198	0.215166	0.142665	0.194529	0.0714109	0.0945028	0.0674955	0.0748613		0.416051	0.00301088	n.s.
LPC_(14:0)	0.279454	0.257331	0.323944	0.424814	0	0	0	0		0.00310187	0.00325021	n.s.
LPC_(20:3)	4.0403	4.01496	5.01876	4.23439	2.63088	2.73248	2.41347	2.63026		0.601365	0.00354218	n.s.
LPC_(16:0)	3.23554	3.55954	3.45004	4.06538	2.44101	2.4889	2.66053	2.29561		0.690912	0.00424642	n.s.
Carnitine_(C0)	0.238774	0.379196	0.325006	0.301363	0.0988837	0.143887	0.129159	0.146774		0.418719	0.00489407	n.s.
Carnitine_(C18:2)	0.057922	0.0610797	0.0560615	0.0404054	0.0286487	0.0255548	0.0342511	0.0222204		0.522512	0.00500352	n.s.
Carnitine_(C03-OH)	0.00198075	0.00299492	0.00161546	0.00187172	0	0	0	0		0.320954	0.00602369	n.s.
Cer_(d18:1-22:1)	2.98984	3.75082	2.11231	3.16185	4.78108	4.07177	5.23575	5.07907		1.59514	0.00662188	n.s.
LPC_(18:2)	7.79361	6.53775	9.24961	7.07696	4.44596	4.40401	3.88477	4.11787		0.549757	0.0080882	n.s.
Carnitine_(C12:1)	0.00747669	0.0154712	0.0057423	0.00795036	0.0155129	0.0243244	0.0284475	0.0216755		2.31198	0.0093236	n.s.
LPE_(20:3)	1.07618	0.704679	0.620836	0.890996	0.265566	0.27729	0.248047	0.380458		0.356527	0.010354	n.s.
Carnitine_(C18:3)	0.0259224	0.0270974	0.0209724	0.01529	0.00749356	0.00785878	0.00884824	0.00659157		0.372977	0.0109885	n.s.
Carnitine_(C05-OH)	0.0035982	0.00488535	0.00265567	0.00290549	0.00100525	0.000623936	0.000930441	0.00102636		0.420399	0.0120381	n.s.
Cer_(d18:0-18:1)	0.00923787	0.0306347	0.0118751	0.0245367	0.0407784	0.0438727	0.043407	0.0468058		2.22788	0.0141971	n.s.
LPE_(18:1)	2.11196	3.43892	1.51958	2.40551	4.08452	4.12902	4.595	4.23515		1.79828	0.0144022	n.s.
Carnitine_(C05:1)	0.0119212	0.0152784	0.0106767	0.00896859	0.00586573	0.00688173	0.0057812	0.00465831		0.534704	0.0162821	n.s.
Carnitine_(C14)	0.0427989	0.066645	0.039481	0.0379045	0.0126246	0.0177438	0.016068	0.0136588		0.335878	0.0165571	n.s.
Carnitine_(C18)	0.00860112	0.00986401	0.0150985	0.0125902	0.00405909	0.00561825	0.00584783	0.00493507		0.487705	0.0176164	n.s.
Carnitine_(C12)	0.0142293	0.0219103	0.0119303	0.0157758	0.00527582	0.00733439	0.00708476	0.0066346		0.447037	0.0193661	n.s.
Carnitine_(C13)	0.0176553	0.0207254	0.0131153	0.0171783	0.00756767	0.0132419	0.0121955	0.0104886		0.653513	0.0210626	n.s.
LPE_(18:0)	0.930049	1.08901	0.633362	0.922624	0.463199	0.481666	0.492627	0.482165		0.537477	0.0220369	n.s.
Carnitine_(C16)	0.0139821	0.0261777	0.0164547	0.0180882	0.00605395	0.00883026	0.00831965	0.0078267		0.4451	0.0227049	n.s.
LPE_(22:6)	0.0583053	0.101803	0.0783315	0.0318184	0.00431086	0.00965265	0.00662345	0.02449		0.178944	0.0272781	n.s.
Carnitine_(C11)	0.012697	0.0145722	0.00922226	0.0143093	0.00296665	0.00993659	0.0087021	0.00283747		0.519022	0.0307123	n.s.
Cer_(d18:0-20:1)	0.32135	0.52289	0.24523	0.376981	0.597417	0.497804	0.578013	0.605531		1.55243	0.0328739	n.s.
LPC-O_(18:0)	0.503616	0.270469	0.218044	0.2711	0.594439	0.488493	0.631234	0.434029		1.69835	0.0339117	n.s.
Carnitine_(C17)	0.0304444	0.0381297	0.0436372	0.0268192	0.0191978	0.0236891	0.0264158	0.0195928		0.64948	0.037056	n.s.
LPE_(20:0)	0.230431	0.237289	0.155804	0.225327	0.141656	0.144632	0.15544	0.14345		0.690832	0.0383107	n.s.
Cer_(d18:1-20:1)	2.10421	2.54735	1.54138	2.44473	2.62663	2.74128	3.45708	2.90136		1.35742	0.0398614	n.s.
LPE_(22:5)	0.0866032	0.155661	0.0924163	0.118311	0	0.0659832	0.0402188	0.0901829		0.438487	0.0434132	n.s.
LPE_(17:1)	0.446778	0.982936	0.306886	0.662592	0.086931	0.0910185	0.190863	0.129496		0.209017	0.0463675	n.s.
LPC_(20:5)	13.1431	7.02357	15.3757	11.3743	5.98814	5.87084	6.66877	6.07809		0.524499	0.0504127	n.s.
Cer_(d18:0-20:0)	0.074636	0.0807382	0.07382	0.112301	0.0619501	0.0513507	0.0651256	0.0571446		0.693413	0.0563256	n.s.
LPC_(18:0)	4.62406	6.51954	4.02521	6.06641	3.27535	3.79285	3.78167	3.78426		0.689203	0.0645512	n.s.
LPE_(22:0)	0.14356	0.242825	0.120156	0.139048	0.0831101	0.090288	0.0812382	0.100038		0.552156	0.0764278	n.s.
Carnitine_(C09)	0.0221988	0.0519986	0.0139836	0.0237689	0.00491693	0.00977899	0.00639899	0.00839796		0.288856	0.0875357	n.s.
Carnitine_(C16-OH)	0.000376236	0.00107737	0.000277177	0.000269732	3.59994e-05	6.25462e-05	1.80096e-05	4.5433e-05		0.693605	0.0983509	n.s.
Cer_(d18:0-17:0)	0.0069205	0.0215066	0.0113042	0.0291011	0.00541516	0.00393554	0.00782346	0.00494176		0.358576	0.100228	n.s.
Carnitine_(C14-OH)	0.000901295	0.00312063	0.000408032	0.000964968	0.000124779	0.000242283	0.000237264	0.00014085		0.505079	0.149667	n.s.
Carnitine_(C10:1)	0.00617939	0.0156178	0.00458856	0.00718632	0.00310456	0.00451287	0.0039212	0.00472479		0.539321	0.177264	n.s.
Carnitine_(C12-OH)	0.000293461	0.0016944	5.56961e-05	0.000500165	0	0	9.81562e-05	5.34015e-05		0.634433	0.199174	n.s.
Carnitine_(C08:1)	0.00721217	0.0160075	0.00535346	0.00899132	0.00356192	0.00700415	0.00501792	0.00682909		0.635473	0.204439	n.s.
Carnitine_(C07)	0.0284829	0.0687017	0.0159649	0.0288652	0.0108573	0.0210334	0.0143531	0.0226525		0.499239	0.209576	n.s.
Carnitine_(C04)	0.015957	0.0273649	0.0155453	0.016642	0.0134828	0.0139553	0.0157275	0.0150058		0.78194	0.224461	n.s.
Carnitine_(C12:1-OH)	0.00417607	0.0117331	0.00271683	0.00480899	0.00228098	0.00382253	0.00322922	0.00363178		0.618353	0.284228	n.s.
Cer_(d18:0-24:1)	0.0324776	0.0473995	0.0273516	0.0358197	0.0354979	0.0240992	0.028995	0.0311137		0.841259	0.287468	n.s.
Cer_(d18:1-18:1)	0.0113975	1.08825	0.00607493	0.284588	0.0266117	0	0.0380013	0.0315271		0.0718202	0.294539	n.s.
Carnitine_(C14:1)	0.192983	0.490229	0.15626	0.218729	0.132885	0.194357	0.187175	0.157431		0.636271	0.296532	n.s.
LPE_(18:3)	0.136915	0.301024	0.0780433	0.190187	0.0994615	0.128993	0.127478	0.13641		0.698908	0.343258	n.s.
Carnitine_(C10)	0.00917364	0.0178016	0.00618855	0.00941373	0.00613862	0.00893059	0.00894372	0.00788101		0.770629	0.368471	n.s.
Carnitine_(C16:1-OH)	0.33846	0.924365	0.274067	0.435405	0.228953	0.427837	0.367221	0.350842		0.697695	0.392764	n.s.
Cer_(d18:1-24:2)	0.00383784	0.00626191	0.00468326	0.0028734	0.0123418	0.00276367	0.00550799	0.00534418		1.38331	0.397079	n.s.
Carnitine_(C18:1-OH)	0.00893421	0.0024929	0.00117915	0.00114683	0.00150024	0.0017603	0.00180266	0.00145556		0.592503	0.402458	n.s.
LPC_(20:4)	7.89966	6.37507	9.03686	7.03451	7.75454	8.95639	7.26009	8.96115		1.08521	0.405784	n.s.
LPE_(17:0)	0.858786	0.918558	0.524534	0.731987	0.669121	0.698822	0.712324	0.615824		0.888812	0.409251	n.s.
Cer_(d18:0-26:1)	0.0121376	0.0253756	0.00814552	0.0179788	0.0210736	0.0193181	0.0209418	0.0159879		1.20231	0.438167	n.s.
Cer_(d18:1-26:1)	0.287755	0.50426	0.203732	0.319392	0.390404	0.343705	0.405079	0.372404		1.14892	0.499181	n.s.
Carnitine_(C08)	0.01193	0.0289943	0.00871571	0.0128308	0.00839756	0.0138657	0.0126114	0.013552		0.788716	0.504093	n.s.
Carnitine_(C02)	0.124328	0.211412	0.0533631	0.110117	0.0922499	0.106033	0.0993742	0.114388		0.826767	0.554715	n.s.
LPC_(22:5)	0.366804	0.210963	0.360759	0.195865	0.225298	0.295357	0.206603	0.281248		0.889419	0.569777	n.s.
Carnitine_(C10-OH)	0.00110385	0.00494031	0.000454908	0.0014743	0.000914395	0.00143489	0.00138873	0.00189912		0.804881	0.605804	n.s.
Cer_(d18:0-26:0)	0.018817	0.0276574	0.0133682	0.0254731	0.0244931	0.019578	0.0268639	0.0223517		1.08925	0.607724	n.s.
LPE-O_(18:0)	1.10729	1.02171	0.495271	0.988525	0.987054	1.02995	0.982192	0.926806		1.0866	0.613047	n.s.
LPE_(20:4)	0.954691	1.80587	0.627286	1.08895	0.96261	1.30795	1.19852	1.49685		1.10916	0.675938	n.s.
Cer_(d18:1-24:1)	2.28505	3.49834	1.46587	2.46384	2.76917	2.16226	2.82876	2.72711		1.07967	0.687336	n.s.
Carnitine_(C19)	0.00190712	0.0019089	0.0013871	0.00187843	0.00132579	0.0019058	0.00214013	0.00207221		1.0327	0.702828	n.s.
LPC_(19:0)	0.639567	0.478536	0.552823	0.513338	0.51445	0.550494	0.561932	0.500842		0.97416	0.725744	n.s.
LPE_(15:0)	0.107615	0.107352	0.0315699	0.0851184	0.0701467	0.0651424	0.0815591	0.0868582		0.916735	0.728945	n.s.
Cer_(d18:0-18:0)	0	0.0060021	0.00215573	0	0.00682396	0.00237869	0	0.00174246		1.22926	0.742858	n.s.
Carnitine_(C16:2)	0.0113143	0.0134388	0.00810878	0.0100084	0.00858292	0.0101091	0.0135323	0.00844973		0.953143	0.747642	n.s.
Cer_(d18:0-22:1)	0.126977	0.208936	0.0944922	0.12177	0.128708	0.15531	0.154151	0.148097		1.06129	0.757375	n.s.
Cer_(d18:0-22:0)	0.0875231	0.103978	0.0784804	0.119244	0.103457	0.0791658	0.101025	0.0921461		0.965842	0.763455	n.s.
Carnitine_(C03)	0.137785	0.21973	0.0736002	0.118877	0.156494	0.0966157	0.140602	0.115861		0.927039	0.776257	n.s.
Carnitine_(C05)	0.0331777	0.0875489	0.0188779	0.0356355	0.0349686	0.0435686	0.051408	0.0629872		1.09871	0.798329	n.s.
Cer_(d18:0-24:0)	0.0425775	0.0603321	0.0358469	0.0465861	0.0500615	0.0440047	0.0486887	0.0467612		1.02204	0.85595	n.s.
LPE_(20:5)	0.0346597	0	0	0.086667	0.0544042	0.0311357	0.0522813	0		1.13161	0.870644	n.s.
LPC_(17:0)	7.72264	5.81071	7.72701	6.01097	6.25078	7.10639	7.11453	6.48381		0.988421	0.896382	n.s.
Carnitine_(C06-dicarboxylic_acid)	0.000504742	0.00234374	0.000281154	0.000465124	0.000612772	0.00095711	0.00082193	0.000966145		0.96882	0.911282	n.s.
Carnitine_(C06)	0.0149204	0.0448791	0.00718878	0.0187555	0.0144455	0.0254968	0.0219231	0.0269186		1.03388	0.934455	n.s.
LPE_(16:0)	0.245205	0.587565	0.162411	0.362352	0.298984	0.318907	0.409931	0.299103		0.97752	0.940863	n.s.
