## Supplemental Table 5 for "*C. elegans* heritably adapts to *P. vranovensis* infection via a mechanism that requires the cysteine synthases *cysl-1* and *cysl-2*"

### Sheet: Fig. 1
Fig. 1a	Column 1	Column 2	Column 3	Column 4	Column 5	Column 6	Column 7
	98	2.8	3.6	96.4	97.2	52	34.4
	99.2	3.6	5.6	94.4	92.4	28	58
	95.6	3.6	4.8	93.2	96	37.2	38
		2.4				36.8
Fig. 1b	Time	Parents fed HB101	Parents fed HB101	Parents fed HB101	Parents fed BIGb446	Parents fed BIGb446	Parents fed BIGb446
	0	100	100	100	100	100	100
	24	5.8	10.6	7.8	57.2	62.6	80.2
	48	3.6	6	3.2	48.2	59.2	63
	72	1.4	4.2	2.2	22	34.8	28.4
	96	0.8	2.8	1.6	22	33.8	28.8
	120	0.6	0.4	1	19.8	32.4	28.4
Fig. 1d	Column 1	Column 2	Column 3
	95	0	91.5
	96.5	0	98
	93	0.5	95.5
Fig. 1e	Column 1	Column 2	Column 3	Column 4	Column 5
	0	43.6	0	59.8	13
	0	74.4	0	63.8	11.8
	0	31.6	0	68	11
Fig. 1f	Column 1	Column 2	Column 3	Column 4	Column 5
	0.6	73.8	0.8	0.6	6
	0.4	70.2	0.2	0.6	7.6
	0.6	64.6	1.4	0.4	16.8
	0.6				13.8
	0.8				22.4
	1
Fig. 1g	Column 1	Column 2	Column 3	Column 4
	0.2	76.6	0	0
	1	55.2	0	0
	0.4	62	0	0

### Sheet: Fig. 3
Fig. 3c	Column 1	Column 2	Column 3	Column 4	Column 5	Column 6
	2	85	0.2	1	12.5	0.2
	8.4	83.2	0	0.5	20.5	0
	3.6	63.8	0	0	28	0

### Sheet: Fig. 4
Fig. 4d	Column 1	Column 2	Column 3	Column 4	Column 5	Column 6
	7	80.8	0	0	9	41.1
	8.5	79.6	0	1	3	51.1
	13.6	83.8	0	0	2	71.1
Fig. 4e	Column 1	Column 2	Column 3	Column 4	Column 5	Column 6
	0.2	39.8	0	0.5	1	57.1
	0.6	54.2	0	0	0.6	41.66
	0.2	42.4	0	0.5	0.2	54
Fig. 4f	Column 1	Column 2	Column 3	Column 4
	0.2	39.8	0	0
	0.6	54.2	0	0
	0.2	42.4	0	0
Fig. 4g	Column 1	Column 2	Column 3	Column 4	Column 5	Column 6	Column 7	Column 8
	0.2	39.8	0	77.2	0	81.4	0	0
	0.6	54.2	0	52.2	0	92.4	0	0
	0.2	42.4	0	80.8	0	83.8	0	0

### Sheet: Supplemental Fig. 1
Ex. Fig 1a.	wild-type	wild-type	wild-type	pmk-1	pmk-1	pmk-1
	100	100	100	100	100	100
	100	99	100	97	98	97.8
	42	44	36	0	0	0
	0	0	0	0	0	0
Ex. Fig. 1b	Column 1	Column 2	Column 3	Column 4	Column 5	Column 6	Column 7	Column 8	Column 9	Column 10	Column 11
	0.4	62.8	43.6	53.4	55	75	32.5	62.5	45	88.8	58
	0.4	77.2	63.8	60.4	72	72	38.5	31.5	38	86	42.8
	1	43.4	48.4	55.2	69.8	63	49	39	13	77.2	63.8
Ex. Fig. 1c	Column 1	Column 2	Column 3	Column 4
	0.2	76.6	0	38.2
	1	55.2	0	49.4
	0.4	62	0	43.6

### Sheet: Supplemental Fig. 3
	Column 1	Column 2	Column 3	Column 4	Column 5	Column 6	Column 7	Column 8	Column 9
	2	85	0	0	0.2	0.2	0	0	0
	8.4	83.2	0	0	0.4	0	0	0	0
	3.6	63.8	0	0	0	0	0	0	0
